# Metastatic infiltration of nervous tissue and periosteal nerve sprouting in multiple myeloma induced bone pain

**DOI:** 10.1101/2022.12.29.522199

**Authors:** Marta Diaz-delCastillo, Oana Palasca, Tim T. Nemler, Didde M Thygesen, Norma A Chávez-Saldaña, Juan A Vázquez-Mora, Lizeth Y Ponce Gomez, Lars Juhl Jensen, Holly Evans, Rebecca E. Andrews, Aritri Mandal, David Neves, Patrick Mehlen, James P Caruso, Patrick M. Dougherty, Theodore J Price, Andrew Chantry, Michelle A Lawson, Thomas L. Andersen, Juan M Jimenez-Andrade, Anne-Marie Heegaard

## Abstract

Multiple myeloma (MM) is a neoplasia of B plasma cells that often induces bone pain. However, the mechanisms underlying myeloma-induced bone pain (MIBP) are mostly unknown. Using a syngeneic MM mouse model, we show that periosteal nerve sprouting of calcitonin-gene related protein (CGRP^+^) and growth associated protein 43 (GAP43^+^) fibres occurs concurrent to the onset of nociception and its blockade provides transient pain relief. MM patient samples also showed increased periosteal innervation. Mechanistically, we investigated MM induced gene expression changes in the dorsal root ganglia (DRG) innervating the MM-bearing bone and found alterations in pathways associated with cell cycle, immune response and neuronal signalling. The MM transcriptional signature was consistent with metastatic MM infiltration to the DRG, a never-before described feature of the disease that we further demonstrated histologically. In the DRG, MM cells caused loss of vascularization and neuronal injury, which may contribute to late-stage MIBP. Interestingly, the transcriptional signature of a MM patient was consistent with MM cell infiltration to the DRG. Overall, our results suggest that MM induces a plethora of peripheral nervous system alterations that may contribute to the failure of current analgesics and suggest neuroprotective drugs as appropriate strategies to treat early onset MIBP.

**Significance statement:** Multiple myeloma is a painful bone marrow cancer that significantly impairs the quality of life of the patients. Analgesic therapies for myeloma-induced bone pain (MIBP) are limited and often ineffective, and the mechanisms of MIBP remain unknown. In this manuscript, we describe cancer-induced periosteal nerve sprouting in a mouse model of MIBP, where we also encounter metastasis to the dorsal root ganglia (DRG), a never-before described feature of the disease. Concomitant to myeloma infiltration, the lumbar DRGs presented blood vessel damage and transcriptional alterations, which may mediate MIBP. Explorative studies on human tissue support our preclinical findings. Understanding the mechanisms of MIBP is crucial to develop targeted analgesic with better efficacy and fewer side effects for this patient population.
