## Supplementary 2 for "Metastatic infiltration of nervous tissue and periosteal nerve sprouting in multiple myeloma induced bone pain"

### Sheet: Sheet1
Sample	Cancer.type	Mean.rank.human.signature	Mean.rank.mouse.DE.signature
X64T7R	Prostate carcinoma	73.5357	67.288
X91T4L	Prostate carcinoma	73.4464	70.5601
X47T7L	Multiple myeloma	72.4464	63.4011
X47T7R	Multiple myeloma	70.8571	69.3924
X42T7R	Leiomyosarcoma	70.3393	57.7496
X46T8R	RCC	67.3214	59.6505
X34T6R	Fibrous dysplasia	65.7857	58.5535
X45T11R	RCC	65.5893	53.946
X64T7L	Prostate carcinoma	65.0893	57.8957
X61T5L	RCC	64.8929	54.8629
X41T7R	Adenocarcinoma	63.8036	52.2889
X45T10L	RCC	62.3214	54.1611
X44T11L	Metastatic melanoma	59.875	50.7779
X64T8R	Prostate carcinoma	59.6607	56.9054
X44T10R	Metastatic melanoma	59.4643	46.8588
X38T7L	Metastatic melanoma	59.1786	59.8225
X44T11R	Metastatic melanoma	58.8036	44.7275
X67T4R	Breast carcinoma	58.5536	56.3721
X39T8R	RCC	57.7857	50.1981
X33T4R	Breast carcinoma	56.6071	65.8738
X31T7L	Chondrosarcoma	56.4643	59.309
X32T5R	NSCLC	55.4821	57.6645
X81T5R	RCC	55.125	55.6193
X37T2R	RCC	54.8571	53.1242
X21T3L	Metastatic chordoma	54.4286	46.9636
X91T5L	Prostate carcinoma	54.375	55.009
X23T2R	NSCLC	53.5536	58.9407
X39T8L	RCC	53.25	45.3128
X33T3R	Breast carcinoma	53.1607	59.8745
X21T6L	Metastatic chordoma	53.0536	47.1787
X66T12R	Colon carcinoma	52.6786	48.0884
X67T4L	Breast carcinoma	51.2679	54.1853
X66T12L	Colon carcinoma	51.2143	43.2954
X84T4L	RCC	51	51.839
X40T4L	NSCLC	50.7321	43.3752
X22T10L	RCC	50.6071	43.4854
X34T5R	Fibrous dysplasia	50.25	45.3674
X61T5R	RCC	49.6964	48.5311
X84T5L	RCC	49.5357	53.1368
X38T7R	Metastatic melanoma	49.0179	47.9396
X35T10L	RCC	48.75	52.1563
X90T8R	Ewing sarcoma	48.0357	50.5942
X24T2R	Adenoid cystic carcinoma	47.625	50.6605
X80T2R	RCC	47.5893	45.3217
X31T7R	Chrondrosarcoma	47.3929	50.4947
X26T3R	NSCLC	46.4286	50.233
X85T3L	Colon carcinoma	46.3571	45.6874
X91T4R	Prostate carcinoma	46	52.8984
X35T10R	RCC	43.4821	42.7057
X71T7L	Cholangiocarcinoma	43.25	44.9668
X86T6R	Chondrosarcoma	43.0536	47.1178
X42T7L	Leiomyosarcoma	42.7143	36.8955
X23T2L	NSCLC	42.5893	51.5657
X22T10R	RCC	42.0893	49.8674
X87T5L	Colon carcinoma	41.625	51.7028
X26T4R	NSCLC	41.4821	44.2579
X88T10R	Hurthle cell thyroid carcinoma	41.1964	60.0027
X86T7R	Chrondrosarcoma	40.4286	46.1543
X69T10L	Hepatocellular carcinoma	40	45.1443
X85T5R	Colon carcinoma	38.0536	48.4379
X71T7R	Cholangiocarcinoma	38	44.2024
X29T8R	Dedifferentiated sarcoma	37.6071	43.817
X89T6R	Unknown	37.5	44.5187
X85T5L	Colon carcinoma	35.3036	44.7867
X30T3R	RCC	35.0893	36.667
X85T3R	Colon carcinoma	33.75	43.0122
X25T12R	Endometrial carcinoma	32.75	37.8616
X83T8R	Malignant melanoma	30.625	39.1826
X81T6R	RCC	29.1607	40.4598
X89T6L	Unknown	26.9643	39.1011
