## Supplementary 3 for "Metastatic infiltration of nervous tissue and periosteal nerve sprouting in multiple myeloma induced bone pain"

### Sheet: Sheet1
	id	symbol	MM.de	Cancer.de	PSL.de	MJP.de	Oxaliplatin.de	CMP.de	CFA.de
1	ENSMUSG00000000204	Slfn4	1	0	0	0	0	0	1
2	ENSMUSG00000001773	Folh1	0	0	0	1	0	0	1
3	ENSMUSG00000001901	Kcnh6	0	0	0	-1	0	0	1
4	ENSMUSG00000002109	Ddb2	0	1	0	0	0	1	0
5	ENSMUSG00000002111	Spi1	1	1	0	0	0	0	0
6	ENSMUSG00000002233	Rhoc	0	1	1	0	0	0	0
7	ENSMUSG00000002325	Irf9	0	0	0	0	-1	0	1
8	ENSMUSG00000002803	Btbd6	0	0	-1	-1	-1	0	0
9	ENSMUSG00000002870	Mcm2	1	0	0	1	0	0	0
10	ENSMUSG00000002897	Il17ra	1	0	1	0	0	0	0
11	ENSMUSG00000003617	Cp	1	0	0	0	1	0	0
12	ENSMUSG00000005470	Asf1b	1	0	0	0	0	1	0
13	ENSMUSG00000005800	Mmp8	-1	0	0	0	0	0	1
14	ENSMUSG00000008193	Spib	-1	0	0	0	0	1	0
15	ENSMUSG00000008590	Htr3b	0	-1	-1	0	0	0	0
16	ENSMUSG00000009185	Ccl8	1	0	1	0	0	0	0
17	ENSMUSG00000011008	Mcoln2	1	0	1	0	0	0	0
18	ENSMUSG00000015243	Abca1	0	0	1	-1	0	0	0
19	ENSMUSG00000015852	Fcrls	0	1	1	0	0	0	0
20	ENSMUSG00000017830	Dhx58	1	0	0	0	0	0	1
21	ENSMUSG00000018169	Mfng	1	0	0	0	0	0	-1
22	ENSMUSG00000018774	Cd68	1	1	0	0	0	0	0
23	ENSMUSG00000018999	Slc35b4	0	0	-1	0	0	-1	0
24	ENSMUSG00000019890	Nts	0	1	1	0	0	1	0
25	ENSMUSG00000020143	Dock2	1	0	0	0	-1	0	0
26	ENSMUSG00000020176	Grb10	0	0	1	0	0	1	0
27	ENSMUSG00000020255	D10Wsu102e	1	1	0	0	0	-1	0
28	ENSMUSG00000020335	Zfp354b	0	1	0	1	0	0	0
29	ENSMUSG00000020427	Igfbp3	1	0	0	1	0	1	0
30	ENSMUSG00000020495	Smg8	0	-1	0	0	0	-1	0
31	ENSMUSG00000020641	Rsad2	0	0	0	0	-1	0	1
32	ENSMUSG00000020676	Ccl11	0	0	1	0	1	0	0
33	ENSMUSG00000021431	Snrnp48	0	0	0	0	1	1	0
34	ENSMUSG00000021880	Rnase6	1	0	0	0	-1	0	0
35	ENSMUSG00000022033	Pbk	1	0	1	0	0	0	0
36	ENSMUSG00000022587	Ly6e	1	0	1	0	0	0	0
37	ENSMUSG00000022687	Boc	0	0	0	0	0	1	1
38	ENSMUSG00000022744	Cldnd1	0	0	0	1	0	-1	0
39	ENSMUSG00000022797	Tfrc	0	0	-1	0	0	0	1
40	ENSMUSG00000023349	Clec4n	1	1	0	0	1	0	0
41	ENSMUSG00000024259	Slc25a46	0	0	-1	0	-1	0	0
42	ENSMUSG00000024659	Anxa1	0	0	1	0	0	1	0
43	ENSMUSG00000024672	Ms4a7	1	0	1	0	0	0	0
44	ENSMUSG00000024675	Ms4a4c	1	0	0	0	-1	0	0
45	ENSMUSG00000024737	Slc15a3	1	0	1	0	0	0	0
46	ENSMUSG00000024907	Gal	0	1	1	0	0	0	0
47	ENSMUSG00000025059	Gk	0	0	0	0	-1	0	1
48	ENSMUSG00000025270	Alas2	-1	0	0	0	-1	0	0
49	ENSMUSG00000025492	Ifitm3	1	0	0	1	0	0	1
50	ENSMUSG00000025498	Irf7	1	0	0	0	0	0	1
51	ENSMUSG00000025534	Gusb	1	0	0	0	0	1	0
52	ENSMUSG00000025747	Tyms	1	0	0	1	0	0	0
53	ENSMUSG00000025784	Clec3b	0	0	0	0	1	1	0
54	ENSMUSG00000025888	Casp1	1	0	0	0	0	0	1
55	ENSMUSG00000026222	Sp100	1	0	0	0	0	0	1
56	ENSMUSG00000026247	Ecel1	0	1	1	0	0	0	0
57	ENSMUSG00000026331	Slco6c1	0	-1	0	0	0	-1	0
58	ENSMUSG00000026333	Gin1	0	1	0	0	0	1	0
59	ENSMUSG00000026580	Selp	1	0	0	0	1	0	0
60	ENSMUSG00000026824	Kcnj3	0	0	-1	0	-1	0	0
61	ENSMUSG00000026880	Stom	0	1	0	1	0	0	0
62	ENSMUSG00000027009	Itga4	1	0	0	0	-1	0	0
63	ENSMUSG00000027306	Nusap1	1	0	0	0	0	1	0
64	ENSMUSG00000027398	Il1b	1	0	1	0	0	0	0
65	ENSMUSG00000027514	Zbp1	1	0	0	0	0	0	1
66	ENSMUSG00000028037	Ifi44	1	0	0	0	-1	0	1
67	ENSMUSG00000028111	Ctsk	0	0	0	0	0	1	-1
68	ENSMUSG00000028262	Clca3a2	0	0	1	1	0	0	0
69	ENSMUSG00000028294	Cfap206	0	0	0	-1	0	0	1
70	ENSMUSG00000028364	Tnc	0	0	1	0	0	1	0
71	ENSMUSG00000028370	Pappa	0	0	1	1	0	0	0
72	ENSMUSG00000028378	Ptgr1	0	-1	0	1	0	0	0
73	ENSMUSG00000028494	Plin2	0	1	1	0	0	0	0
74	ENSMUSG00000028567	Txndc12	0	1	0	0	0	1	0
75	ENSMUSG00000028683	Eif2b3	0	0	0	0	0	-1	1
76	ENSMUSG00000028766	Alpl	1	0	0	1	0	0	0
77	ENSMUSG00000028794	A3galt2	0	-1	0	0	0	0	1
78	ENSMUSG00000028936	Rpl22	1	0	0	0	1	0	0
79	ENSMUSG00000029298	Gbp9	1	0	0	0	0	0	1
80	ENSMUSG00000029322	Plac8	1	0	0	0	0	0	1
81	ENSMUSG00000030107	Usp18	1	0	0	0	0	0	1
82	ENSMUSG00000030468	Siglecg	-1	0	0	0	0	0	-1
83	ENSMUSG00000030525	Chrna7	0	0	-1	0	-1	0	0
84	ENSMUSG00000030630	Fah	0	0	0	0	0	1	1
85	ENSMUSG00000030677	Kif22	0	1	1	0	0	0	0
86	ENSMUSG00000030867	Plk1	1	0	0	0	0	1	0
87	ENSMUSG00000030898	Cckbr	0	1	1	0	0	0	0
88	ENSMUSG00000030921	Trim30a	1	-1	0	0	-1	0	1
89	ENSMUSG00000030966	Trim21	0	0	0	1	0	0	1
90	ENSMUSG00000031491	Chrna6	0	0	-1	-1	0	0	0
91	ENSMUSG00000031628	Casp3	0	1	1	0	0	0	0
92	ENSMUSG00000031727	Pmfbp1	0	-1	0	0	0	-1	0
93	ENSMUSG00000031765	Mt1	0	0	0	1	0	1	0
94	ENSMUSG00000031875	Cmtm3	0	1	0	0	1	0	0
95	ENSMUSG00000032554	Trf	0	1	0	0	1	0	0
96	ENSMUSG00000033196	Myh2	-1	0	0	0	-1	0	0
97	ENSMUSG00000033355	Rtp4	1	0	0	0	0	0	1
98	ENSMUSG00000033981	Gria2	0	-1	0	1	0	0	0
99	ENSMUSG00000034641	Cd300ld	1	0	1	0	0	0	0
100	ENSMUSG00000035208	Slfn8	1	0	0	0	0	0	1
101	ENSMUSG00000035385	Ccl2	1	0	0	1	0	0	0
102	ENSMUSG00000035692	Isg15	1	0	0	0	0	0	1
103	ENSMUSG00000035929	H2-Q4	1	0	0	0	-1	0	0
104	ENSMUSG00000036109	Mbnl3	1	0	0	1	0	0	0
105	ENSMUSG00000036169	Sostdc1	0	0	0	1	0	-1	0
106	ENSMUSG00000036390	Gadd45a	0	1	1	0	0	0	0
107	ENSMUSG00000036450	Hif1an	0	-1	0	-1	0	0	0
108	ENSMUSG00000036594	H2-Aa	0	0	1	0	-1	0	0
109	ENSMUSG00000036905	C1qb	1	0	1	1	0	0	0
110	ENSMUSG00000037254	Itih2	0	0	0	0	1	0	-1
111	ENSMUSG00000037321	Tap1	1	0	0	0	0	0	1
112	ENSMUSG00000037405	Icam1	1	1	0	1	0	0	0
113	ENSMUSG00000037474	Dtl	1	-1	0	0	0	0	0
114	ENSMUSG00000037625	Cldn11	0	0	0	1	1	0	0
115	ENSMUSG00000037628	Cdkn3	0	0	1	0	0	0	1
116	ENSMUSG00000037921	Ddx60	0	0	0	0	-1	0	1
117	ENSMUSG00000038213	Tapbpl	0	0	0	0	-1	0	1
118	ENSMUSG00000038569	Rad9b	0	0	0	1	0	1	0
119	ENSMUSG00000038570	Saxo2	0	0	0	1	0	1	0
120	ENSMUSG00000038642	Ctss	1	0	1	0	-1	0	0
121	ENSMUSG00000038943	Prc1	1	0	1	0	0	0	0
122	ENSMUSG00000039016	Timm8b	0	0	0	0	1	1	0
123	ENSMUSG00000039997	Ifi203	1	0	0	0	-1	0	1
124	ENSMUSG00000040552	C3ar1	1	0	1	0	0	0	0
125	ENSMUSG00000040613	Apobec1	1	0	0	0	-1	0	0
126	ENSMUSG00000040747	Cd53	1	0	1	0	0	0	0
127	ENSMUSG00000040848	Sft2d2	0	0	0	1	1	0	0
128	ENSMUSG00000041594	Tmtc4	0	0	1	0	0	0	1
129	ENSMUSG00000042489	Clspn	1	0	1	0	0	0	0
130	ENSMUSG00000042895	Abra	-1	0	0	1	0	0	0
131	ENSMUSG00000043832	Clec4a3	1	0	1	0	0	0	0
132	ENSMUSG00000043850	Clrn1	0	0	0	-1	-1	-1	0
133	ENSMUSG00000044258	Ctla2a	0	0	1	0	1	1	0
134	ENSMUSG00000044583	Tlr7	1	1	0	0	0	0	0
135	ENSMUSG00000044689	Gm13749	0	-1	0	1	0	0	0
136	ENSMUSG00000044749	Abca6	0	0	-1	-1	0	0	0
137	ENSMUSG00000044786	Zfp36	1	0	1	0	0	0	0
138	ENSMUSG00000046718	Bst2	1	0	0	0	0	0	1
139	ENSMUSG00000046805	Mpeg1	1	0	0	0	-1	0	0
140	ENSMUSG00000047702	Olfr1388	1	0	0	0	0	0	-1
141	ENSMUSG00000047735	Samd9l	0	0	0	0	-1	0	1
142	ENSMUSG00000049103	Ccr2	1	0	0	0	-1	0	0
143	ENSMUSG00000049404	Rarres1	0	0	-1	0	1	0	0
144	ENSMUSG00000050370	Ch25h	1	1	0	0	0	0	0
145	ENSMUSG00000051736	Fam229b	0	1	0	0	0	1	0
146	ENSMUSG00000051811	Cox6b2	0	1	0	0	1	0	0
147	ENSMUSG00000052160	Pld4	1	0	1	0	-1	0	0
148	ENSMUSG00000052305	Hbb-bs	-1	0	0	0	-1	0	0
149	ENSMUSG00000052776	Oas1a	1	0	0	0	0	0	1
150	ENSMUSG00000052942	Glis3	0	1	1	0	0	0	0
151	ENSMUSG00000054021	Sirt5	1	0	0	-1	0	0	0
152	ENSMUSG00000055413	H2-Q5	1	0	0	0	0	0	1
153	ENSMUSG00000056025	Clca3a1	0	0	1	1	0	0	0
154	ENSMUSG00000057143	Trim12c	0	0	0	0	-1	0	1
155	ENSMUSG00000057503	Olfr1459	0	1	0	1	0	0	0
156	ENSMUSG00000057596	Trim30d	1	0	0	0	0	0	1
157	ENSMUSG00000058715	Fcer1g	1	1	1	0	0	0	0
158	ENSMUSG00000059498	Fcgr3	1	1	1	0	0	0	0
159	ENSMUSG00000060441	Trim5	0	0	0	0	-1	0	1
160	ENSMUSG00000060550	H2-Q7	1	0	0	0	-1	0	0
161	ENSMUSG00000060586	H2-Eb1	0	1	0	0	-1	0	0
162	ENSMUSG00000060703	Cd302	0	1	0	0	1	0	0
163	ENSMUSG00000060802	B2m	1	0	0	0	-1	0	0
164	ENSMUSG00000063683	Glyat	0	1	0	1	0	-1	0
165	ENSMUSG00000066861	Oas1g	1	0	0	0	0	0	1
166	ENSMUSG00000067919	Rex2	1	0	0	1	0	0	0
167	ENSMUSG00000068245	Phf11d	1	0	0	0	-1	0	1
168	ENSMUSG00000069184	Zfp72	0	0	0	-1	0	1	0
169	ENSMUSG00000069520	Tmem19	0	0	-1	0	0	1	0
170	ENSMUSG00000069662	Marcks	0	0	1	0	1	0	0
171	ENSMUSG00000069892	9930111J21Rik2	0	0	0	0	-1	0	1
172	ENSMUSG00000069917	Hba-a2	-1	0	0	0	-1	0	0
173	ENSMUSG00000070327	Rnf213	0	0	0	0	-1	0	1
174	ENSMUSG00000071540	3425401B19Rik	0	-1	0	-1	-1	0	0
175	ENSMUSG00000072115	Ang	0	0	1	0	0	1	0
176	ENSMUSG00000072553	Gm525	0	0	0	0	0	-1	-1
177	ENSMUSG00000073400	Trim10	-1	0	0	1	0	0	0
178	ENSMUSG00000073489	Ifi204	1	0	1	0	0	0	1
179	ENSMUSG00000073555	Gm4951	1	0	0	0	-1	0	1
180	ENSMUSG00000073940	Hbb-bt	-1	0	0	0	-1	0	0
181	ENSMUSG00000074115	Saa1	1	0	0	0	0	0	-1
182	ENSMUSG00000074151	Nlrc5	1	0	0	0	0	0	1
183	ENSMUSG00000074220	Zfp382	0	1	0	0	-1	0	0
184	ENSMUSG00000074874	Ctla2b	0	0	1	0	0	1	0
185	ENSMUSG00000074896	Ifit3	1	0	0	0	0	0	1
186	ENSMUSG00000075602	Ly6a	1	0	1	0	0	0	0
187	ENSMUSG00000078771	Evi2a	1	0	0	0	-1	0	0
188	ENSMUSG00000079017	Ifi27l2a	1	0	0	0	0	0	1
189	ENSMUSG00000079260	Tmppe	0	-1	0	0	0	0	1
190	ENSMUSG00000079363	Gbp4	1	0	0	0	0	0	1
191	ENSMUSG00000080727	C920021L13Rik	0	0	0	-1	0	1	0
192	ENSMUSG00000081557	Gm5697	0	0	0	1	0	-1	0
193	ENSMUSG00000082361	Btc	0	0	1	0	0	-1	0
194	ENSMUSG00000083161	Gm11427	1	0	1	0	0	0	0
195	ENSMUSG00000084372	Gm13988	1	0	0	0	0	0	1
196	ENSMUSG00000087107	AI662270	1	0	0	0	-1	0	0
197	ENSMUSG00000087595	1810012K08Rik	0	0	0	1	0	0	-1
198	ENSMUSG00000087652	Gm15918	0	0	-1	-1	0	0	0
199	ENSMUSG00000089929	Bcl2a1b	1	1	1	0	0	0	1
200	ENSMUSG00000090164	BC035044	1	0	0	0	0	0	-1
201	ENSMUSG00000090272	Mndal	1	0	0	0	-1	0	1
202	ENSMUSG00000091204	Gm7271	0	0	-1	-1	0	0	0
203	ENSMUSG00000091649	Phf11b	1	0	0	0	0	0	1
204	ENSMUSG00000094006	Igkv4-59	0	0	0	-1	0	-1	0
205	ENSMUSG00000095562	Erdr1	0	1	0	0	0	0	1
206	ENSMUSG00000096794	Olfr905	0	1	0	0	0	0	-1
207	ENSMUSG00000096795	Zfp433	0	1	0	0	1	0	0
208	ENSMUSG00000096948	Gm4221	0	1	0	0	0	-1	0
209	ENSMUSG00000097040	2610316D01Rik	0	0	-1	1	0	0	0
210	ENSMUSG00000097237	Gm26519	0	-1	0	0	0	-1	0
211	ENSMUSG00000097352	C920009B18Rik	1	0	0	0	0	0	-1
212	ENSMUSG00000097368	Gm10390	0	0	0	0	0	-1	-1
213	ENSMUSG00000097415	AU020206	1	0	0	0	0	0	1
214	ENSMUSG00000097583	6430590A07Rik	0	1	0	0	0	-1	0
215	ENSMUSG00000098573	Gm27232	0	-1	0	0	0	-1	0
216	ENSMUSG00000099757	BE692007	0	-1	0	0	0	-1	0
217	ENSMUSG00000099974	Bcl2a1d	1	1	0	0	0	0	0
218	ENSMUSG00000102037	Bcl2a1a	0	1	1	0	0	0	0
219	ENSMUSG00000110611	Gm20163	0	-1	-1	0	0	0	0
220	ENSMUSG00000118449	Gm3625	1	0	0	0	0	0	1
